# Widespread synchronization of codon usage in functionally related genes

**DOI:** 10.64898/2025.12.10.693408

**Authors:** José L. López, Aristeidis Litos, Malte Siemers, Meine D. Boer, Erica Padial, Swapnil P. Doijad, Bas E. Dutilh

## Abstract

The usage of synonymous codons varies along the genome, with strong biases in conserved and highly expressed genes that are optimized for efficient translation. The extent to which selection shapes codon usage in other genes, as well as the associations between gene function, gene expression, and codon usage, remains an important open question. We developed and optimized a novel approach to detect synchronized changes in codon usage patterns and applied it to 15,005 species-representative bacterial genomes spanning the 15 most represented phyla. We show that codon usage is extensively shaped by selection in both highly and lowly expressed genes, with at least ∼20-46% of gene families showing synchronized codon usage evolution across genomes. We reveal that gene pairs with parallel codon usage adaptation are co-expressed, co-regulated, metabolically connected, and functionally associated. By identifying synchronized codon usage evolution between gene pairs, we have generated a genome-wide set of functional associations reflecting correlated expression across species. This underappreciated layer of coordinated codon usage adaptation has important implications for function discovery and engineering.
