## Supplementary Table 4 for "Widespread synchronization of codon usage in functionally related genes"

### Sheet: SCUE-summary-stats
SCUE models over different phyla and their summary statistics	Major phyla					Additional phyla
	Pseudomonadota	Bacteroidota	Bacillota	Bacillota_A	Actinomycetota	Acidobacteriota	Bacillota_C	Bdellovibrionota	Campylobacterota	Chloroflexota	Cyanobacteriota	Desulfobacterota	Planctomycetota	Spirochaetota	Verrucomicrobiota
Number of genomes	4501	3392	1189	3773	1918	545	170	175	128	386	462	151	600	204	685	Total # of genomes in main phyla	14773
PGFam input to analysis (cooccuring >100 in major phyla, and >50 in additional phyla, single copy PGFam)	6524	3932	2196	2834	3355	1632	976	772	816	1170	1503	655	1491	896	1744	Total input PGFam	30496
PGFam with at least 1 significant pair (stringent, Bonferroni p_adj<0.01)	1888	940	436	1117	642	127	151	105	102	72	127	54	93	231	278	Total significant PGFam - Bonferroni	6363
% of PGFam significant (Bonferroni <0.01)	28.9393	23.9064	19.8543	39.4143	19.1356	7.78186	15.4713	13.601	12.5	6.15385	8.44977	8.24427	6.23742	25.7812	15.9404	Total % significant PGFam - Bonferroni p <0.01	20.865
PGFam with at least 1 significant pair (optimal FDR, fig.S9)	3934	1506	1109	1375	1881	688	551	105	253	270	595	255	313	271	838	Total significant PGFam - optimal FDR	13944
% of PGFam significant (optimal FDR, fig.S9)	60.3004	38.3011	50.5009	48.518	56.0656	42.1569	56.4549	13.601	31.0049	23.0769	39.5875	38.9313	20.9926	30.2455	48.0505	Total % significant PGFam - optimal FDR	45.724
Significant Pairs with optimal FDR & High STRING combined scores >700	2762	1227	674	1211	946	333	307	79	140	271	250	151	115	172	447	Total significant PGFam (optimal FDR) & high STRING (>700)	9085
% of PGFam significant (FDR<0.05 and combined scores>700)	42.336	31.2055	30.6922	42.7311	28.1967	20.4044	31.4549	10.2332	17.1569	23.1624	16.6334	23.0534	7.71294	19.1964	25.6307	Total % significant PGFam (optimal FDR) & high STRING (>700)	29.7908
Iterative Louvain clusters
# pairs in clusters	1178	626	291	815	566	86	122	78	89	50	101	36	78	196	223	Total PGFam in clusters	4535
# pairs in clusters with mean combined score >700 (HS, high scoring)	1019	492	247	599	349	82	96	39	54	42	73	24	66	107	200	Total HS PGFam in clusters	3489
% pairs in HS clusters	86.5025	78.5942	84.8797	73.4969	61.6608	95.3488	78.6885	50	60.6742	84	72.2772	66.6667	84.6154	54.5918	89.6861	%HS pairs in clusters	76.935
# clusters	431	230	81	273	200	57	59	40	36	30	51	23	38	78	112	Pairs with combined score <700	1046
# HS clusters	383	187	71	229	157	53	50	26	24	24	38	18	32	41	100
% HS clusters	88.8631	81.3043	87.6543	83.8828	78.5	92.9825	84.7458	65	66.6667	80	74.5098	78.2609	84.2105	52.5641	89.2857
# PGFam in clusters (>2) - phylolm_only	1363	749	305	944	832	127	145	97	97	70	123	52	92	204	270
% PGFam in clusters (>2) - phylolm	20.8921	19.0488	13.8889	33.3098	24.7988	7.78186	14.8566	12.5648	11.8873	5.98291	8.18363	7.93893	6.17036	22.7679	15.4817	Mean %PGFam in clusters	15.0369

### Sheet: Benjamini-Hochberg-p_adj-cutoff
Combined scores for SCUE-PGGIT models at different Benjamini-Hochberg multiple testing p adjusted cutoffs
phylum	group	STRING_median_combined_score	number of pairs
Main phyla
Actinomycetota	<0.05	538	9857
Actinomycetota	<0.01	773	5335
Actinomycetota	<0.005	852	4481
Actinomycetota	<0.001	968	3175
Actinomycetota	<0.0005	987	2782
Actinomycetota	<0.0001	997	2213
Actinomycetota	<0.00005	999	1988
Actinomycetota	<0.00001	999	1649
Actinomycetota	<0.000005	999	1521
Actinomycetota	Bon_0.01	999	1551
Bacillota	<0.05	667	7044
Bacillota	<0.01	894.5	3958
Bacillota	<0.005	946	3379
Bacillota	<0.001	997	2564
Bacillota	<0.0005	999	2317
Bacillota	<0.0001	999	1945
Bacillota	<0.00005	999	1833
Bacillota	<0.00001	999	1613
Bacillota	<0.000005	999	1534
Bacillota	Bon_0.01	999	1559
Bacillota_A	<0.05	464	30433
Bacillota_A	<0.01	560	18645
Bacillota_A	<0.005	590	15993
Bacillota_A	<0.001	666	11952
Bacillota_A	<0.0005	690.5	10798
Bacillota_A	<0.0001	758	8833
Bacillota_A	<0.00005	787	8161
Bacillota_A	<0.00001	836	6936
Bacillota_A	<0.000005	852	6518
Bacillota_A	Bon_0.01	882	5913
Bacteroidota	<0.05	505	21689
Bacteroidota	<0.01	619	13091
Bacteroidota	<0.005	663.5	11140
Bacteroidota	<0.001	758	8240
Bacteroidota	<0.0005	793	7437
Bacteroidota	<0.0001	862	5883
Bacteroidota	<0.00005	888	5404
Bacteroidota	<0.00001	936.5	4522
Bacteroidota	<0.000005	951	4228
Bacteroidota	Bon_0.01	964	3959
Pseudomonadota	<0.05	540	31398
Pseudomonadota	<0.01	732	18149
Pseudomonadota	<0.005	795	15480
Pseudomonadota	<0.001	880	11462
Pseudomonadota	<0.0005	902	10357
Pseudomonadota	<0.0001	950	8398
Pseudomonadota	<0.00005	960	7811
Pseudomonadota	<0.00001	980	6568
Pseudomonadota	<0.000005	985	6120
Pseudomonadota	Bon_0.01	991	5592
phylum	group	STRING_median_combined_score	number of pairs
Additional phyla
Acidobacteriota	<0.05	904	555
Acidobacteriota	<0.01	999	237
Acidobacteriota	<0.005	999	196
Acidobacteriota	<0.001	999	142
Acidobacteriota	<0.0005	999	118
Acidobacteriota	<0.0001	999	88
Acidobacteriota	<0.00005	999	66
Acidobacteriota	<0.00001	999	44
Acidobacteriota	<0.000005	999	35
Acidobacteriota	Bon_0.01	999	90
Bacillota_C	<0.05	597	2224
Bacillota_C	<0.01	909	803
Bacillota_C	<0.005	969.5	600
Bacillota_C	<0.001	999	330
Bacillota_C	<0.0005	999	239
Bacillota_C	<0.0001	999	140
Bacillota_C	<0.00005	999	127
Bacillota_C	<0.00001	999	84
Bacillota_C	<0.000005	999	75
Bacillota_C	Bon_0.01	999	133
Bdellovibrionota	<0.05	435	3733
Bdellovibrionota	<0.01	496	1093
Bdellovibrionota	<0.005	532	695
Bdellovibrionota	<0.001	567	283
Bdellovibrionota	<0.0005	640	205
Bdellovibrionota	<0.0001	869	89
Bdellovibrionota	<0.00005	900	67
Bdellovibrionota	<0.00001	998.5	40
Bdellovibrionota	<0.000005	951	28
Bdellovibrionota	Bon_0.01	869	89
Campylobacterota	<0.05	540	1932
Campylobacterota	<0.01	655	619
Campylobacterota	<0.005	781.5	376
Campylobacterota	<0.001	983	196
Campylobacterota	<0.0005	989	163
Campylobacterota	<0.0001	999	100
Campylobacterota	<0.00005	999	84
Campylobacterota	<0.00001	999	44
Campylobacterota	<0.000005	999	38
Campylobacterota	Bon_0.01	999	100
Chloroflexota	<0.05	593	641
Chloroflexota	<0.01	967	195
Chloroflexota	<0.005	997	100
Chloroflexota	<0.001	997	56
Chloroflexota	<0.0005	999	48
Chloroflexota	<0.0001	997	38
Chloroflexota	<0.00005	997	29
Chloroflexota	<0.00001	998	22
Chloroflexota	<0.000005	997	19
Chloroflexota	Bon_0.01	999	43
Cyanobacteriota	<0.05	522.5	2254
Cyanobacteriota	<0.01	768	802
Cyanobacteriota	<0.005	888	563
Cyanobacteriota	<0.001	982	308
Cyanobacteriota	<0.0005	997	236
Cyanobacteriota	<0.0001	999	163
Cyanobacteriota	<0.00005	999	127
Cyanobacteriota	<0.00001	999	104
Cyanobacteriota	<0.000005	999	90
Cyanobacteriota	Bon_0.01	999	141
Desulfobacterota	<0.05	530	1007
Desulfobacterota	<0.01	754	255
Desulfobacterota	<0.005	858.5	170
Desulfobacterota	<0.001	954	62
Desulfobacterota	<0.0005	943	48
Desulfobacterota	<0.0001	998	23
Desulfobacterota	<0.00005	998	21
Desulfobacterota	<0.00001	997	18
Desulfobacterota	<0.000005	996	16
Desulfobacterota	Bon_0.01	985	37
Planctomycetota	<0.05	673	829
Planctomycetota	<0.01	984.5	322
Planctomycetota	<0.005	997.5	236
Planctomycetota	<0.001	999	149
Planctomycetota	<0.0005	999	132
Planctomycetota	<0.0001	999	83
Planctomycetota	<0.00005	999	74
Planctomycetota	<0.00001	999	54
Planctomycetota	<0.000005	999	49
Planctomycetota	Bon_0.01	999	83
Spirochaetota	<0.05	414	9695
Spirochaetota	<0.01	472	4136
Spirochaetota	<0.005	508	3089
Spirochaetota	<0.001	574	1635
Spirochaetota	<0.0005	587	1310
Spirochaetota	<0.0001	697.5	774
Spirochaetota	<0.00005	774	631
Spirochaetota	<0.00001	845	393
Spirochaetota	<0.000005	882	327
Spirochaetota	Bon_0.01	810	470
Verrucomicrobiota	<0.05	569	3085
Verrucomicrobiota	<0.01	994	1229
Verrucomicrobiota	<0.005	999	972
Verrucomicrobiota	<0.001	999	646
Verrucomicrobiota	<0.0005	999	568
Verrucomicrobiota	<0.0001	999	426
Verrucomicrobiota	<0.00005	999	386
Verrucomicrobiota	<0.00001	999	279
Verrucomicrobiota	<0.000005	999	261
Verrucomicrobiota	Bon_0.01	999	347
